# Substantial differences in soil viral community composition within and among four Northern California habitats

**DOI:** 10.1101/2022.05.26.493654

**Authors:** Devyn M. Durham, Ella T. Sieradzki, Anneliek M. ter Horst, Christian Santos-Medellín, C. Winston A. Bess, Sara E. Geonczy, Joanne B. Emerson

**Affiliations:** Department of Plant Pathology, University of California Davis, CA, USA

## Abstract

Viruses contribute to food web dynamics and nutrient cycles in diverse ecosystems, yet the biogeographical patterns that underlie these viral dynamics are poorly understood, particularly in soil. Here, we identified trends in soil viral community composition in relation to habitat, moisture content, and physical distance. We generated 30 soil viromes from four distinct habitats (wetlands, grasslands, woodlands, and chaparral) by selectively capturing virus-sized particles prior to DNA extraction, and we recovered 3,432 unique viral ‘species’ (vOTUs). Viral communities differed significantly by soil moisture content, with viral richness generally higher in wet compared to dry soil habitats. However, vOTUs were rarely shared between samples, including replicates <10 m apart, suggesting that soil viruses may not disperse well and that future soil viral community sampling strategies may need to account for extreme community differences over small spatial scales. Of the 19% of vOTUs detected in more than one sample, 93% were from the same habitat and site, suggesting greater viral community similarity in closer proximity and under similar environmental conditions. Within-habitat differences indicate that extensive sampling would be required for rigorous cross-habitat comparisons, and results belie emerging paradigms of higher viral activity in wet soils and soil viral community spatial heterogeneity.
