## Supplemental table S1 for "Substantial differences in soil viral community composition within and among four Northern California habitats"

### Sheet: sup_tbl_1
							M-3 extracted		DTPA extracted				Ammonium acetate extracted					% of Base Saturation
SampleID	Soil pH	Buffer pH	Soluble_Salts (mmho/cm)	OM (% LOI)	Nitrate (ppm)	Nitrate (lbs/acre)	Phosphorus (ppm)	Sulfate (ppm)	Zinc (ppm)	Iron (ppm)	Manganese (ppm)	Copper (ppm)	Potassium (ppm)	Calcium (ppm)	Magnesium (ppm)	Sodium (ppm)	CEC	H_Sat	K_Sat	Ca_Sat	Mg_Sat	Na_Sat	Habitat	Water_weight	Water_content	GPS coordinates
BB_1_1	7.4	7.2	0.19	6.5	2.5	4	17.5	19.6	2.17	148.7	26	1.08	27	2625	212	72	15.3	0	0	86	12	2	wetland	2.9	14.0531	N 38° 19.087; W 123° 03.439'
BB_1_2	6.7	7.2	0.21	13	0.3	1	15.9	5.1	3.51	449.8	37.2	1.42	38	1756	325	86	12	0	1	73	23	3	wetland	3.8	19.5942	N 38° 19.091'; W 123° 03.443'
BB_2_1	7.2	7.2	3.41	0.6	1	2	4.3	118.7	0.76	35.2	1.6	0.69	179	164	256	1751	11	0	4	7	19	69	wetland	0.5	2.27956	N 38° 18.962'; W 123° 03.412'
BB_2_2	7.6	7.2	1.59	0.7	4.5	8	10.7	119.2	0.74	40.3	2	0.64	183	166	265	1684	10.8	0	4	8	20	68	wetland	1.2	5.38075	N 38° 18.954'; W 123° 03.401'
BB_3_1	6.2	6.9	0.51	1.2	1.1	2	4.7	51.6	0.65	66.5	3.3	1.06	44	452	164	170	5.7	21	2	40	24	13	wetland	2.4	11.1571	N 38° 19.120'; W 123° 04.181'
BB_4_1	5.8	6.4	0.6	7	12	22	12.8	21.8	1.34	70.9	9.3	0.32	427	1071	467	146	16.9	35	6	32	23	4	grassland	0.5	2.22338	N 38° 18.914'; W 123° 04.121'
BB_4_2	5.7	6.1	0.34	7.4	14.9	27	11.1	15.6	1.33	94.1	8.1	0.31	335	965	438	179	19.3	48	4	25	19	4	grassland	0.7	2.92076	N 38° 18.909'; W 123° 04.133'
BB_5_1	6.2	6.3	0.33	7.5	4.2	8	8.1	21.2	1.98	85.7	10.4	0.3	315	1034	685	221	19.2	34	4	27	30	5	grassland	0.4	1.59739	N 38° 19.223'; W 123° 04.481'
BB_5_2	5.9	6.2	0.31	7.9	2.8	5	11.1	14	2.67	145.6	13.4	0.42	250	1050	631	200	19.6	39	3	27	27	4	grassland	0.2	1.00931	N 38° 19.232'; W 123° 04.491'
BB_6_1	5.3	5.7	0.17	6.5	0.9	2	13.6	14	2.73	153.6	32.1	0.32	274	477	546	155	21.4	61	3	11	21	3	bluff	0.4	1.61793	N 38° 19.217'; W 123° 04.480'
BB_6_2	5.7	6	0.36	7.2	0.8	1	8.6	9.2	2.46	141.4	33.5	0.34	385	590	658	236	20.8	50	5	14	26	5	bluff	0.3	1.31612	N 38° 19.214'; W 123° 04.480'
JP_1_1	5.5	6.3	0.1	3.2	2.4	4	4.2	7.5	2.11	108.6	35	1.22	192	483	138	60	11.6	63	4	21	10	2	grassland	0	0.181887	N 38° 16.110'; W 121° 49.459'
JP_1_2	6.3	6.5	0.08	3.7	6.2	11	11	6.6	3.64	73.9	37.2	1.4	246	746	175	28	10.6	44	6	35	14	1	grassland	0.1	0.216019	N 38° 16.099'; W 121° 49.463'
JP_2_1	5.3	6.4	0.05	2.1	0.7	1	7.6	4.8	1.26	116	58.6	2.3	69	366	153	66	9.8	63	2	19	13	3	grassland	0	0.141771	N 38° 16.115'; W 121° 49.456'
JP_2_2	5.7	6.4	0.09	2.6	1.8	3	30.4	9.3	1.93	139.8	66.6	2.46	86	316	159	78	9.1	62	2	17	15	4	grassland	0	0.158465	N 38° 16.102'; W 121° 49.469'
JP_3_1	7.5	7.2	0.42	2.9	0.2	0	4.3	51.6	1.13	73.3	42.5	2.86	64	939	617	340	11.5	0	1	41	45	13	wetland	3	14.5763	N 38° 17.045'; W 121° 49.354'
JP_3_2	6.3	6.8	0.37	4.1	0.3	1	9.5	54.9	2.66	193.1	49.6	3.9	59	999	637	223	12.9	12	1	38	41	8	wetland	2.9	14.3293	N 38° 17.025'; W 121° 49.339'
MCL_1_1	6.5	6.9	0.1	7.9	0.8	2	26	9.4	3.18	38	38	1.17	229	2949	532	12	20.6	4	3	71	22	0	woodland	0.2	0.814472	N 38° 52.479' ; W 122° 25.579'
MCL_1_2	6.3	6.7	0.07	4.8	0.6	1	24.2	5.6	1.19	35.6	19.8	0.93	269	1684	209	3	14.1	23	5	60	12	0	woodland	0.1	0.45846	N 38° 52.473' ; W 122° 25.539'
MCL_3_1	6.9	7.2	0.19	5.1	2.4	4	4.2	2.8	1.65	36.8	22.1	3.63	177	2887	1653	25	28.8	0	2	50	48	0	grassland	0.1	0.440379	N 38° 51.982' ; W 122° 24.292'
MCL_3_2	6.7	7.2	0.18	5.2	0.8	1	7.1	7.3	2.36	41.9	25.4	3.45	189	2913	1445	25	27.2	0	2	54	44	0	grassland	0.1	0.583608	N 38° 51.990' ; W 122° 24.286'
MCL_5_1	6.3	6.8	0.05	2.9	0.5	1	6.7	3.8	1.15	43.4	30.3	1.41	107	1246	305	14	11.5	21	2	54	22	1	grassland	0	0.0970259	N 38° 52.535' ; W 122° 25.161'
MCL_5_2	6.3	6.8	0.07	3.3	0.3	1	12.2	4.9	1.35	44.7	31.5	1.41	137	1239	245	3	11	22	3	56	19	0	grassland	0.1	0.280684	N 38° 52.533' ; W 122° 25.150'
MCL_6_1	6.8	7.2	0.14	5.6	1.5	3	22.8	3.9	2.08	25.6	32.1	2.66	385	3445	543	4	22.8	0	4	76	20	0	chaparral	0.1	0.467047	N 38° 52.939' ; W 122° 27.056'
MCL_6_2	6.6	7.2	0.14	5.4	1.6	3	31.1	7.9	3.56	25.4	36.4	3.15	390	3569	738	5	25	0	4	71	25	0	chaparral	0.1	0.582805	N 38° 52.934' ; W 122° 27.056'
QR_1_1	6.7	7.2	0.2	8	11.1	20	7.5	4.3	3.42	27.5	29.6	1.55	389	3014	559	5	20.7	0	5	73	22	0	chaparral	0.1	0.56913	N 38° 28.972' ; W 122° 8.11'
QR_1_2	6.4	6.8	0.15	10.7	0.7	1	5.4	9.5	3.38	21.4	22.8	1.38	431	2814	574	8	21.5	7	5	65	22	0	chaparral	0.2	1.03423	N 38° 28.969' ; W 122° 8.899'
QR_2_2	5.6	6.3	0.11	6.8	0.4	1	6.3	8.3	3.86	79.7	34.1	2.17	256	2046	587	14	23.2	32	3	44	21	0	woodland	0.5	2.26609	N 38° 28.989' ; W 122° 8.922'
SCC_1_1	6.8	7.2	0.09	2.7	0.8	1	16.2	4.9	1.92	23.8	15.6	1.14	304	2359	308	3	15.2	0	5	78	17	0	grassland	0.2	0.889902	N 38° 52.439' ; W 122° 25.872'
SCC_1_2	6.8	7.2	0.11	3.7	1.3	2	30.6	1.7	2	31.3	13.5	1.25	316	2349	398	4	15.9	0	5	74	21	0	grassland	0.2	0.714225	N 38° 30.522' ; W 122° 5.812'
SCC_2_1	7.2	7.2	0.25	3.8	0.8	1	4.4	8.3	1.31	33.7	26.7	1.78	139	2581	863	79	20.8	0	2	61	35	2	woodland	0.1	0.369924	N 38° 30.430' ; W 122° 5.883'
SCC_2_2	6.6	7.2	0.1	3.4	0.6	1	16.8	2.3	1.56	42.6	26.8	1.91	252	2440	859	16	20.1	0	3	61	36	0	woodland	0.1	0.469722	N 38° 30.436' ; W 122° 5.875'
